# Pooled long-read sequencing for structural variant characterization in schistosome populations

**DOI:** 10.1101/2025.01.25.634855

**Authors:** Shalini Nair, Xue Li, Timothy J. C. Anderson, Roy N. Platt

**Affiliations:** Texas Biomedical Research Institute, San Antonio, Texas, USA

**Keywords:** *Schistosoma mansoni*, Nanopore, population genetics, parasite variation, quantitative trait loci

## Abstract

Pooled sequencing provides a rapid cost-effective approach to assess genetic variation segregating within populations of organisms. However, such studies are typically limited to single nucleotide variants and small indels (≤ 50bp), and have not been used for structural variants (SVs; >50bp) which impact large portions of most genomes and may significantly impact phenotype. Here, we examined SVs circulating in five laboratory populations of the human parasite *Schistosoma mansoni* by generating long-read sequences from pools of worms (92 -152 per population). We were able identify and genotype 17,446 SVs, representing 6.5% of the genome despite challenges in identifying low frequency variants. SVs included deletions (n=8,525), duplications (n=131), insertions (n=8,410), inversions (n=311), and translocations (n=69) and were enriched in repeat regions. More than half (59%) of the SVs were shared between ≥4 populations, but 12% were found in only one of the five populations. Within this subset, we identified 168 population-specific SVs that were at-or-near fixation (>95% alternate allele frequency) in one population but missing (<5%) in the other four populations. Five of these variants impact the coding sequence of 6 genes. We also identified 8 SVs with extreme allele frequency differences between populations within quantitative trait loci for biomedically important pathogen phenotypes (drug resistance, larval stage production) identified in prior genetic mapping studies. These results demonstrate that long-read sequence data from pooled individuals is a viable method to quickly catalogue SVs circulating within populations. Furthermore, some of these variants may be responsible for, or linked to, regions experiencing, population-specific directional selection.

**Significance Statement:** Structural variants (SVs) are large genomic variants that are frequently overlooked despite being the largest source of genetic variation within a population. This is because large SVs are expensive and difficult to genotype relative to single nucleotide variants or small indels, so are typically overlooked in population studies. This study attempts to solve these problems by using pooled samples and long-read sequencing to survey SVs circulating in five laboratory populations of the human parasite, *Schistosoma mansoni*. We were able to identify 17,446 SVs that impact 6.5% of the genome. A number of these SVs may be linked to population-specific adaptations. We also found 8 SVs that were associated with known parasitic traits from previous studies. This work highlights the value of long-read sequencing of pooled samples to document genetic diversity and provides a new method for exploring the role of SVs in parasite evolution and pathogenicity.
