## Supplemental Tables for "Pooled long-read sequencing for structural variant characterization in schistosome populations"

### Sheet: Table 1. Population Description
Table 1. Populations Examined
Population	Origin	Approx Est. Date	Num. ♀/♂	Features	Citation
SmBRE	Brazil	1975	152/0	low cercarial shedding	Le Clec'h, Chevalier, McDew-White et al. 2021
SmEG	Egypt	1980-1990	150/0	African origin	Hassan et al. (2003)
SmLE-PZQ-ER	Brazil	2022	140/0	Resistant to Praziquantel, high cercarial shedding, larger sporocysts, higher infectivity to mice	Le Clec'h, Chevalier, Mattos, et al. 2021
SmLE-PZQ-ES	Brazil	2022	65/65	Sensitive to Praziquantel, high cercarial shedding, larger sporocysts, higher infectivity to mice	Le Clec'h, Chevalier, Mattos, et al. 2021
SmOR	Puerto Rico	1971	92/0	Resistant to Oxamniquine	Valentim et al. 2013

### Sheet: Table 2 - Seq Data Summary
Table 2. Summary of Long-read seqeunce data, genome coverage, and de novo SV identification
Population	Extraction Method	Num. Filt. Reads (1e6)	Num. Filt. Bases (Gb)	N50 Filt. Reads (bp)	Max Filt. Read Len. (Kb)	Mapping Rate	Mean Genome Cov	Num. Raw SV Calls	Num. Filt. SV Calls
SmBRE	NanoBind	2.16	13.73	16145	193.07	0.9796	33.03	34805	25117
SmEG	Monarch	1.4	9.32	13681	236.94	0.9825	22.14	23475	18408
SmLE-PZQ-ER	NanoBind	1.33	7	12071	447.35	0.9752	16.93	19884	17694
SmLE-PZQ-ES	Monarch	3.56	22.57	13259	198.21	0.9352	50.96	44031	23776
SmOR	Monarch	3.41	14.12	8668	168.27	0.9033	31.11	31624	23980

### Sheet: Table 3 - SV Summary Stats
Table 3. Summary statistics for each of the major SV types after filtering and merging from all five lab populations
	Count	Mean (bp)	Median (bp)	Min (bp)	Max (bp)	Total bp	Count
Deletions (DEL)	8525	-1475.23	-441	-161688	-63	12576321	8525
Duplications (DUP)	131	9798.23	4504	73	98879	1283568	131
Insertions (INS)	8410	1227.21	427	-179	21343	10320844	8410
Inversions (INV)	311	5745.45	864	-4424	199209	1786834	311
Translocations (TRA)	69	Na	Na	Na	Na	Na	69

### Sheet: Table 4. QTLs
Table 4. Quantitative trait loci (QTLs) associated with parasite phenotypes and their locations in the current S. mansoni genome assembly
Phenotype	Original Assembly	Original Location	SM_V10 location	Populations	SVs	CDS SVs	Variants of Interest
Praziquantel resistance1	GCA_000237925.5 (v9)	SM_V9_3:271315-5811857	SM_V10_3:271314-5994738	SmLE-PZQ-R,SmLE-PZQ-S	593	12	2
Cercarial production2	GCA_000237925.2 (v7)	SM_V7_1:42010946-53482618	SM_V10_1:41070262-52541936	SmLE,SmBRE	298	3	2
Cercarial production2	GCA_000237925.2 (v7)	SM_V7_2:43954213-47725512	SM_V10_3:5895758-7219504	SmLE,SmBRE	74	1	0
Cercarial production2	GCA_000237925.2 (v7)	SM_V7_3:3914558-5238304	SM_V10_2:41597599-45311388	SmLE,SmBRE	246	5	3
Cercarial production2	GCA_000237925.2 (v7)	SM_V7_4:27609036-30741077	SM_V10_4:26999137-30131178	SmLE,SmBRE	64	2	1
Cercarial production2	GCA_000237925.2 (v7)	SM_V7_5:19823314-23768112	SM_V10_5:18834925-22640851	SmLE,SmBRE	237	3	0
1. Praziquantel resistance loci were described in Chevalier, et al. 2024
2. Cercarial production loci were described in Le Clech'h, Chevalier, McDew-White, et al. 2021)

### Sheet: Table 5. Validations
Table 5. PCR validation of Structural variants in SmBRE, SmEG, and SmOR
	n	False Neg	True Neg	True Pos	False Pos	Accuracy	Sensitivity	Specificity
Pop-Specific	12	2	44	20	0	0.969697	0.909091	1
QTL	5	2	6	10	2	0.8	0.833333	0.75
Genic	2	0	8	4	0	1	1	1
Overall	19	6	63	34	5	0.898148	0.85	0.926471
Accuracy = (TP + TN)/(TP + TN + FP + FN), Sensitivity = TP/(TP + FN), Specificity = TN/(TN + FP)

### Sheet: Sup Table 1 - Pop-spec SVs
Supplemental Table 1. Population specific SVs
Chrom	Start	End	SV Type	Length	Alternate Allele Frequencies					Population Specific SV	Gene(s)	Gene Feature(s)
				Length	SmLE-PZQ-ER	SmLE-PZQ-ES	SmOR	SmBRE	SmEG
SM_V10_6	6022561	6022739	DEL	-178	0	0	0.96	0.025	0	smor	Smp_158710	CDS, exon, intron
SM_V10_2	3848692	3878697	INV	30005	0	0	1	0	0	smor	Smp_327700, Smp_327710	exon, five_prime_utr, CDS, start_codon, stop_codon,three_prime_utr
SM_V10_6	603144	603144	INS	2293	0	0	1	0	0	smor	Smp_315070	exon, five_prime_utr, intron
SM_V10_6	603467	603467	INS	577	0	0	1	0	0	smor	Smp_315070	exon, five_prime_utr, intron
SM_V10_6	13488241	13488241	INS	364	0	0	0	1	0	smbre	Smp_342090	exon, five_prime_utr, intron
SM_V10_1	19941568	19941568	INS	419	0	0.0208333	1	0	0	smor	Smp_076960	exon, three_prime_utr, intron
SM_V10_1	18826864	18826864	INS	99	0	0	0.954545	0.037037	0	smor	Smp_069380	intron
SM_V10_1	19701652	19701652	INS	128	0	0	1	0	0	smor	Smp_307220	intron
SM_V10_1	19706163	19706163	INS	504	0	0.0227273	1	0	0	smor	Smp_307220	intron
SM_V10_1	19790938	19790938	INS	121	0.0454545	0	0.952381	0	0	smor	Smp_307240	intron
SM_V10_1	20567930	20568099	DEL	-169	0	0	1	0	0	smor	Smp_163500	intron
SM_V10_1	20597781	20598233	DEL	-452	0	0	1	0	0	smor	Smp_163500	intron
SM_V10_1	20600467	20600467	INS	750	0	0	1	0	0	smor	Smp_163500	intron
SM_V10_1	58896631	58896977	DEL	-346	0	0	0.956522	0	0	smor	Smp_332540	intron
SM_V10_1	83035674	83035778	DEL	-104	0	0.0263158	1	0	0	smor	Smp_212390	intron
SM_V10_1	84009365	84009365	INS	3191	0	0	1	0.0357143	0	smor	Smp_245590	intron
SM_V10_2	282727	282801	DEL	-74	0	0	1	0	0	smor	Smp_346030	intron
SM_V10_2	286492	286897	DEL	-405	0	0	1	0	0	smor	Smp_346030	intron
SM_V10_2	291432	291432	INS	620	0	0	1	0	0	smor	Smp_346030	intron
SM_V10_2	381106	381749	DEL	-643	0	0	1	0	0	smor	Smp_171540	intron
SM_V10_2	443304	443375	DEL	-71	0	0.0212766	0	1	0	smbre	Smp_327360	intron
SM_V10_2	444738	444738	INS	791	0	0	0	1	0.025641	smbre	Smp_327360	intron
SM_V10_2	446227	446389	DEL	-162	0	0	0	1	0.047619	smbre	Smp_327360	intron
SM_V10_2	475951	475951	INS	403	0	0	1	0	0	smor	Smp_171580	intron
SM_V10_2	537014	537245	DEL	-231	0	0	1	0.0416667	0	smor	Smp_090450	intron
SM_V10_2	1128620	1128942	DEL	-322	0	0	1	0	0	smor	Smp_122810	intron
SM_V10_2	1182726	1183433	DEL	-707	0	0	1	0	0	smor	Smp_122810	intron
SM_V10_2	2332068	2332068	INS	151	0	0	1	0	0.0434783	smor	Smp_157950	intron
SM_V10_2	2431556	2431556	INS	370	0	0	1	0	0	smor	Smp_210300	intron
SM_V10_2	2724699	2724772	DEL	-73	0	0	1	0.0333333	0	smor	Smp_146940	intron
SM_V10_2	4518439	4518439	INS	5588	0	0	1	0	0.047619	smor	Smp_347720	intron
SM_V10_2	4642082	4642949	DEL	-867	0	0	1	0	0	smor	Smp_245510	intron
SM_V10_2	5845588	5845588	INS	530	0	0	1	0.0344828	0	smor	Smp_133590	intron
SM_V10_2	6150521	6152168	DEL	-1647	0	0	1	0	0	smor	Smp_133660	intron
SM_V10_2	6242361	6242361	INS	584	0	0.0243902	1	0	0	smor	Smp_021170	intron
SM_V10_2	6300021	6300021	INS	1778	0	0	1	0	0	smor	Smp_021170	intron
SM_V10_2	6822233	6822233	INS	433	0	0	1	0	0	smor	Smp_133700	intron
SM_V10_2	12004927	12004927	INS	1910	0	0	1	0	0	smor	Smp_333780	intron
SM_V10_2	26326029	26326314	DEL	-285	0	0	1	0	0	smor	Smp_181080	intron
SM_V10_2	40680529	40680998	DEL	-469	0	0	0	1	0	smbre	Smp_180900	intron
SM_V10_2	40940581	40940581	INS	4110	0	0	1	0	0	smor	Smp_134080	intron
SM_V10_2	41369053	41369458	DEL	-405	0	0	1	0	0	smor	Smp_021920	intron
SM_V10_3	1160482	1160482	INS	976	0	0	1	0	0	smor	Smp_347840	intron
SM_V10_3	6869753	6869753	INS	502	0	0	0.954545	0	0	smor	Smp_138070	intron
SM_V10_3	11540602	11540602	INS	112	0	0	0	1	0	smbre	Smp_159630	intron
SM_V10_3	12486323	12486388	DEL	-65	0	0	0	0.964286	0	smbre	Smp_121800	intron
SM_V10_3	24972350	24972350	INS	98	0	0	0.96	0	0	smor	Smp_246520	intron
SM_V10_3	37640875	37640875	INS	3185	0	0	1	0	0	smor	Smp_000200	intron
SM_V10_3	37800429	37800429	INS	5684	0	0	1	0	0	smor	Smp_000180	intron
SM_V10_3	37930051	37931064	DEL	-1013	0	0	1	0	0	smor	Smp_000160	intron
SM_V10_3	40401931	40401931	INS	3157	0	0	1	0	0	smor	Smp_333630	intron
SM_V10_4	14595160	14595263	DEL	-103	0	0	0.96	0	0	smor	Smp_051930	intron
SM_V10_4	28629767	28629767	INS	2588	0	0	1	0	0	smor	Smp_153810	intron
SM_V10_4	32197782	32197782	INS	59	0	0	1	0	0	smor	Smp_070100	intron
SM_V10_4	33638562	33638562	INS	984	0	0	1	0	0	smor	Smp_247590	intron
SM_V10_5	6741603	6741603	INS	1238	0	0	1	0	0	smor	Smp_342190	intron
SM_V10_5	17878438	17878438	INS	281	0	0	1	0	0	smor	Smp_334580	intron
SM_V10_5	17878568	17878695	DEL	-127	0	0	1	0	0.0487805	smor	Smp_334580	intron
SM_V10_5	17879339	17879413	DEL	-74	0	0	0.952381	0	0	smor	Smp_334580	intron
SM_V10_5	17879894	17880250	DEL	-356	0	0	0.952381	0	0	smor	Smp_334580	intron
SM_V10_5	17880491	17880790	DEL	-299	0	0	1	0	0	smor	Smp_334580	intron
SM_V10_5	17922890	17922890	INS	411	0	0	1	0	0	smor	Smp_334580	intron
SM_V10_6	584529	584672	DEL	-143	0	0.0470588	0	1	0	smbre	Smp_317250	intron
SM_V10_6	1936881	1937203	DEL	-322	0	0	1	0	0.05	smor	Smp_162180	intron
SM_V10_6	3194518	3194518	INS	1750	0	0	1	0	0	smor	Smp_170890	intron
SM_V10_6	6053136	6053136	INS	1699	0	0	1	0	0	smor	Smp_341070	intron
SM_V10_6	17310756	17310756	INS	1186	0	0	0	0	1	smeg	Smp_070250	intron
SM_V10_7	1006769	1006853	DEL	-84	0	0.0243902	0	1	0	smbre	Smp_341770	intron
SM_V10_7	6940305	6940563	DEL	-258	0	0	0	0	1	smeg	Smp_080870	intron
SM_V10_7	10557604	10557604	INS	91	0	0	0.962963	0	0	smor	Smp_144660	intron
SM_V10_1	19722114	19722496	DEL	-382	0	0	0.962963	0	0	smor
SM_V10_1	20023652	20026454	DEL	-2802	0	0.0266667	0.958333	0	0	smor
SM_V10_1	20070225	20072221	DEL	-1996	0	0	0.969697	0	0.037037	smor
SM_V10_1	59615814	59615814	INS	2100	0	0	0	1	0	smbre
SM_V10_1	76815038	76815864	INV	826	0	0.0142857	0	0.976744	0	smbre
SM_V10_1	83810466	83812233	DEL	-1767	0	0	0.956522	0	0	smor
SM_V10_1	83818212	83818212	INS	4168	0	0	0	1	0.030303	smbre
SM_V10_2	261975	262420	DEL	-445	0	0	1	0	0	smor
SM_V10_2	264222	264222	INS	58	0	0	1	0	0	smor
SM_V10_2	268685	268812	DEL	-127	0	0.0196078	1	0.027027	0	smor
SM_V10_2	270134	270490	DEL	-356	0	0.0206186	1	0	0	smor
SM_V10_2	273645	273955	DEL	-310	0	0	1	0	0	smor
SM_V10_2	309307	309307	INS	5306	0	0	1	0	0	smor
SM_V10_2	331617	331617	INS	98	0	0	1	0.047619	0	smor
SM_V10_2	457302	457302	INS	1535	0	0	1	0	0	smor
SM_V10_2	601515	601515	INS	286	0	0	1	0	0.0322581	smor
SM_V10_2	610090	610090	INS	103	0	0	1	0	0	smor
SM_V10_2	610711	610789	DEL	-78	0	0.0188679	1	0	0	smor
SM_V10_2	619241	619761	DEL	-520	0	0	1	0	0	smor
SM_V10_2	625659	625659	INS	1137	0	0	1	0	0	smor
SM_V10_2	625947	625947	INS	1549	0	0	0.962264	0	0	smor
SM_V10_2	628247	629567	DEL	-1320	0	0	1	0	0	smor
SM_V10_2	633518	633518	INS	135	0	0	1	0	0	smor
SM_V10_2	633658	633658	INS	61	0	0	1	0	0	smor
SM_V10_2	1202783	1202783	INS	155	0	0	1	0	0	smor
SM_V10_2	1205246	1206590	DEL	-1344	0	0	1	0	0	smor
SM_V10_2	1206861	1207365	DEL	-504	0	0	1	0	0	smor
SM_V10_2	1210196	1210196	INS	3934	0	0	1	0	0	smor
SM_V10_2	2277372	2278128	DEL	-756	0	0	1	0	0	smor
SM_V10_2	2321297	2321297	INS	212	0	0	1	0	0.037037	smor
SM_V10_2	2690251	2690251	INS	247	0	0	1	0	0	smor
SM_V10_2	2766844	2770045	DEL	-3201	0	0	1	0	0	smor
SM_V10_2	2770322	2770379	DEL	-57	0	0	1	0	0.05	smor
SM_V10_2	2770599	2770599	INS	109	0	0	1	0	0	smor
SM_V10_2	3104864	3104864	INS	169	0	0	1	0	0	smor
SM_V10_2	4526270	4529485	DEL	-3215	0	0	1	0	0	smor
SM_V10_2	4545220	4545220	INS	354	0	0	1	0	0	smor
SM_V10_2	6685632	6685632	INS	3958	0	0	1	0	0	smor
SM_V10_2	8506474	8506474	INS	81	0	0	0	1	0	smbre
SM_V10_2	26360274	26366537	DEL	-6263	0	0	1	0	0	smor
SM_V10_2	40031545	40031545	INS	2058	0	0	0	1	0	smbre
SM_V10_2	41505681	41505736	DEL	-55	0	0	1	0	0	smor
SM_V10_3	4370398	4370398	INS	66	0	0	1	0	0	smor
SM_V10_3	11506396	11507484	DEL	-1088	0	0	0	1	0	smbre
SM_V10_3	11509483	11509726	DEL	-243	0	0	0	1	0	smbre
SM_V10_3	11510514	11511966	DEL	-1452	0	0	0	1	0	smbre
SM_V10_3	11518614	11518762	DEL	-148	0	0	0	1	0	smbre
SM_V10_3	11521754	11521754	INS	419	0	0	0	1	0	smbre
SM_V10_3	11527700	11527911	DEL	-211	0	0	0	0.961538	0	smbre
SM_V10_3	11529581	11529581	INS	289	0	0	0.0243902	1	0	smbre
SM_V10_3	11542036	11542098	DEL	-62	0	0	0	0.966667	0	smbre
SM_V10_3	11544341	11544904	DEL	-563	0	0	0	1	0	smbre
SM_V10_3	11551861	11552051	DEL	-190	0	0	0	1	0	smbre
SM_V10_3	11554397	11554397	INS	535	0	0	0	1	0	smbre
SM_V10_3	11555301	11555409	DEL	-108	0.05	0	0	1	0	smbre
SM_V10_3	11555563	11555677	DEL	-114	0.05	0	0	1	0	smbre
SM_V10_3	11558176	11560952	DEL	-2776	0.05	0	0	1	0	smbre
SM_V10_3	11564567	11564567	INS	728	0	0	0	1	0	smbre
SM_V10_3	11571687	11571687	INS	200	0	0	0	1	0	smbre
SM_V10_3	11575413	11575475	DEL	-62	0	0	0	1	0	smbre
SM_V10_3	11575589	11575696	DEL	-107	0	0	0	1	0	smbre
SM_V10_3	11585365	11585365	INS	204	0	0	0	1	0	smbre
SM_V10_3	11588731	11589016	DEL	-285	0	0	0	1	0	smbre
SM_V10_3	11591256	11591256	INS	841	0	0	0	1	0	smbre
SM_V10_3	11598421	11602323	DEL	-3902	0	0	0	1	0	smbre
SM_V10_3	11606412	11607221	DEL	-809	0	0	0	1	0	smbre
SM_V10_3	19392340	19399103	DEL	-6763	0	0	0	1	0	smbre
SM_V10_3	19439788	19439788	INS	1117	0	0	0	1	0	smbre
SM_V10_4	673951	675015	DEL	-1064	0	0	0	1	0	smbre
SM_V10_4	3530066	3530066	INS	55	0	0	0	1	0	smbre
SM_V10_4	11635179	11640452	DEL	-5273	0	0	0.974359	0	0	smor
SM_V10_4	14603698	14609337	DEL	-5639	0	0	0.983051	0	0	smor
SM_V10_4	14851112	14851112	INS	1251	0	0	0	1	0	smbre
SM_V10_4	28187952	28187952	INS	4641	0	0	1	0	0	smor
SM_V10_4	28772154	28774516	DEL	-2362	0	0	1	0	0	smor
SM_V10_4	31386806	31390018	DEL	-3212	0	0	0	1	0	smbre
SM_V10_4	32980156	32980156	INS	430	0	0	0	1	0	smbre
SM_V10_4	34861901	34864011	DEL	-2110	0	0	0	1	0	smbre
SM_V10_4	40373893	40373944	DEL	-51	0	0.0416667	1	0	0	smor
SM_V10_5	20598285	20598460	DEL	-175	0	0	0	0	0.956522	smeg
SM_V10_6	693706	693706	INS	233	0.047619	0	0	1	0	smbre
SM_V10_6	1749902	1749902	INS	5554	0	0	1	0	0	smor
SM_V10_6	5958441	5958441	INS	67	0	0	1	0.0357143	0	smor
SM_V10_6	5974961	5975684	DEL	-723	0	0	1	0	0	smor
SM_V10_6	5978959	5979228	DEL	-269	0	0	0.962963	0	0	smor
SM_V10_6	5987152	5987152	INS	59	0	0	0.967742	0	0	smor
SM_V10_6	5987860	5987860	INS	287	0	0	0.967742	0	0	smor
SM_V10_6	5988170	5988170	INS	189	0	0	0.967742	0	0	smor
SM_V10_6	5990521	5990654	DEL	-133	0	0	0.976744	0	0	smor
SM_V10_6	5991126	5991126	INS	443	0	0	1	0	0	smor
SM_V10_6	5993855	5993855	INS	251	0	0	0.962963	0	0.0434783	smor
SM_V10_6	6004214	6004528	DEL	-314	0	0	0.958333	0	0	smor
SM_V10_6	6024921	6025092	DEL	-171	0	0	0.958333	0	0	smor
SM_V10_6	17301849	17301849	INS	1286	0	0	0	0	1	smeg
SM_V10_6	17305936	17305936	INS	103	0	0	0	0	1	smeg
SM_V10_6	17307971	17307971	INS	122	0	0	0	0	1	smeg
SM_V10_6	17308286	17308286	INS	139	0	0	0	0	1	smeg
SM_V10_7	15160020	15160248	DEL	-228	0	0	0	0	1	smeg

### Sheet: Sup Table 2- PCR primers
Supplemental Table 2. PCR Primers used to amplify population specific SVs.
Chrom	Start	End	SV Length	SV Type	Alternate Allele Frequencies					Locus ID	Pop.	Reason	Forward Primer	Reverse Primer	Inversion Primer	Expected Amplicon Size	Amplicon Sizes
					SmBRE	SmLE-PZQ-ER	SmLE-PZQ-ES	SmEG	SmOR								SmBRE	SmLE	SmEG	SmOR
SM_V10_1	19941568	19941568	419	INS	0	0	0.0208333	0	1	INS-SM_V10_1:19941568	smor	coding	AGGCATAACAGGGTTATACAGAAGT	AGCCAATTGTCGATGCTAAACA	na	300719	300	300	300	719
SM_V10_1	51653082	51653082	328	INS	1	0	0.438596	0	0.0344828	INS-SM_V10_1:51653082	none	qtl	CGCTACACGTTGTCCGGAAT	ACAATGGAACGATTAGTTGTGAAAGA	na	245573	245	245	245	573
SM_V10_1	51798105	51798574	-463	DEL	1	0	0.515464	0	1	DEL-SM_V10_1:51798105	none	qtl	GAGTGAAGCGAGGCTACTGG	ACCTTAGCACTTTGCCATACA	na	326789	326	326	789	326
SM_V10_1	58896631	58896977	-346	DEL	0	0	0	0	0.956522	DEL-SM_V10_1:58896631	smor	pop_specific	CCTAGAGGTGAACCCATCGC	CCTAGAGGTGAACCCATCGC	na	522868
SM_V10_1	76815038	76815864	826	INV	0.976744	0	0.0142857	0	0	INV-SM_V10_1:76815038	smbre	pop_specific	GTCACCAAGCTAGTCAAAACGAC	AAGCTTGGACCAGATTGCCA	acgagttatttaatcctttccccc	436,0/370,0
SM_V10_2	273645	273955	-310	DEL	0	0	0	0	1	DEL-SM_V10_2:273645	smor	pop_specific	GCGTCGGGAATCAGGAGTAG	AACTTTACGGGTGGTGGACC	na	484794	794	794	794	484
SM_V10_2	537014	537245	-231	DEL	0.0416667	0	0	0	1	DEL-SM_V10_2:537014	smor	pop_specific	GGTAGATGTACGGTAAGCCCA	CCTCGTCGTCCCATCATCAG	na	215446	446	446	446	215
SM_V10_2	601515	601515	286	INS	0	0	0	0.0322581	1	INS-SM_V10_2:601515	smor	pop_specific	GGCTGTGAAAGTGGGAGACA	AAGTATGGATCGTGTTCTGACA	na	287573	287	287	287	573
SM_V10_2	1202783	1202783	155	INS	0	0	0	0	1	INS-SM_V10_2:1202783	smor	pop_specific	AAAAGGAAGTAATGGGAAAATAGTCA	AGCCGAAAAATTCACCAATATCTTCA	na	148303	na	na	na	na
SM_V10_2	2321297	2321297	212	INS	0	0	0	0.037037	1	INS-SM_V10_2:2321297	smor	pop_specific	GCTGCAGTCGAAGTTTTCAA	GCTTCCAAAACCACTAGCCT	na	150362	150	150	150	362
SM_V10_2	3848692	3878697	30005	INV	0	0	0	0	1	INV-SM_V10_2:3848692	smor	pop_specific	GCCATCAAGCCTCCTGTTCT	GAGTTTCGTTTCTCGCACCG	aaggttacgtgctcggagtt	404,0/394,0
SM_V10_2	26326029	26326314	-285	DEL	0	0	0	0	1	DEL-SM_V10_2:26326029	smor	pop_specific	ATTACTGTGGTGGCGAGACT	TCGTTGGGGTCATGAGCAAT	na	407692	692	692	692	407
SM_V10_2	42927789	42928211	-423	DEL	0.961538	0.0666667	0	0.833333	0	DEL-SM_V10_2:42927789	none	qtl	AACCAACACTACGCCCTCTG	TGTGCAAGCTTTGAGACAGC	na	305728	305	305	305, 728	728
SM_V10_2	43025088	43025088	156	INS	0	1	0.818182	0.4375	0.35	INS-SM_V10_2:43025088	none	qtl	ACGAGTATCACAAAACTTTAGACCT	TCAGCTTCTGAAAGGTCTGGA	na	148304	na	na	na	na
SM_V10_3	3194040	3194564	-524	DEL	0.777778	1	0.0412371	0	0.1875	DEL-SM_V10_3:3194040	none	qtl	ACCTTGATCCTGCCTTCGAC	CGTACTCCACACCTGTTGCT	na	264788	264	264	788	788
SM_V10_3	11527700	11527911	-211	DEL	0.961538	0	0	0	0	DEL-SM_V10_3:11527700	smbre	pop_specific	AAGCCGCGACTGATAGTCAA	AACGGTGTAGTCAGCCTCCT	na	380591	380	380	591	591
SM_V10_3	11571687	11571687	200	INS	1	0	0	0	0	INS-SM_V10_3:11571687	smbre	pop_specific	ACAGGCCTAAGTAAGTAAGTACGA	GACCTCGCTGACTAGAAATGA	na	150350	350	350	150	150
SM_V10_4	28390821	28391441	-619	DEL	0.05	1	0.731707	0.384615	0.964286	DEL-SM_V10_4:28390821	none	qtl	GATTTTCCGCCTCTTTCCGC	CGTCACCGCCCATATTAGGT	na	240859	240, 859	240, 859	240	240
SM_V10_6	603467	603467	577	INS	0	0	0	0	1	INS-SM_V10_6:603467	smor	coding	GGAGGCGGTAGCGGTAAATG	TCCGACGAATAGCCGACTTT	na	143720	na	na	na	na
SM_V10_6	693706	693706	233	INS	1	0.047619	0	0	0	INS-SM_V10_6:693706	smbre	pop_specific	CCTGCTTCTTTCGTCCTCTCA	ACAACAAAAACAACGGTCAAGGT	na	238471	238	238	238	238
SM_V10_6	5987860	5987860	287	INS	0	0	0	0	0.967742	INS-SM_V10_6:5987860	smor	pop_specific	ACACGTAAGCATAAACACATCTGT	GGAACTCTTCACACTGACGGT	na	255542	255	255	255	542
SM_V10_6	6004214	6004528	-314	DEL	0	0	0	0	0.958333	DEL-SM_V10_6:6004214	smor	pop_specific	CTCGATGTGGTGGCGGTTAT	TCCTGGCAGCGATTGTCAAT	na	540854	854	854	854	540
SM_V10_6	6022561	6022739	-178	DEL	0.025	0	0	0	0.96	DEL-SM_V10_6:6022561	smor	coding	GAACAGTCCCGGCGGAAAAT	TGTTGAGGTAGATCATCGATGCA	na	108286	286	286	286	108
SM_V10_6	13488241	13488241	364	INS	1	0	0	0	0	INS-SM_V10_6:13488241	smbre	coding	TTTGGGTTCGAATCTCGCGA	ACCACCATGGAAAACCTGGA	na	104468	na	na	na	na
SM_V10_7	15160020	15160248	-228	DEL	0	0	0	1	0	DEL-SM_V10_7:15160020	smeg	pop_specific	CCATGGTGTGAGAAGGCAGT	AACAGGGCCGTAACTGACTG	na	646874	874	874	646	874
